# High-content morphological profiling by Cell Painting in 3D spheroids

**DOI:** 10.1101/2025.02.05.636642

**Authors:** Christa Ringers, David Holmberg, Åsmund Flobak, Polina Georgieva, Malin Jarvius, Martin Johansson, Anders Larsson, Dan Rosén, Brinton Seashore–Ludlow, Torkild Visnes, Jordi Carreras Puigvert, Ola Spjuth

## Abstract

Cell Painting is a popular assay for morphological profiling of multi-labeled 2D monolayer cell cultures used in a wide range of applications. Culturing cells in 3D has potential for higher physiological relevance, such as when studying effects of perturbations. Robust and scalable 3D models can be challenging to characterize through imaging – particularly because light has difficulty penetrating cell multilayers. We introduce a scalable method where the Cell Painting assay is combined with tissue-clearing and applied to 3D spheroids generated in a ULA microplate format. Multi-channel images are acquired using confocal microscopy, and cells can be segmented inside those spheroids allowing for relevant morphological features to be extracted. Our end-to-end analysis pipeline comprises cell segmentation, morphological feature extraction, and between-spheroids and within-spheroid normalization. We demonstrate the method using spheroids cultured from two colorectal cancer cell lines and successfully detect distinct phenotypic changes upon compound treatments, on both spheroid-level using maximum intensity projections and on single cell-level. We show that drugs group by mechanism of action, with biologically relevant clusters especially evident with single-cell data. Finally, we contrast our method to results from 2D Cell Painting and discover a different pattern in DNA damaging drugs in HCT116 colorectal cancer cells. This work lays the foundation for multi-channel image-based screening in 3D spheroids.
