## Supplementrary Table 1 for "High-content morphological profiling by Cell Painting in 3D spheroids"

### Sheet: Chemical Data- 52cp
code	Cat	Supplier	Name	Plate Location	Rack Number	Formulation	Target	Pathway	Information	M.w.	CAS Number	DMSO (mg/mL)Max Solubility	DMSO (mM)Max Solubility	Water (mg/mL)Max Solubility	Water (mM)Max Solubility	URL	Formula	Form	Synonyms	SMILES	ALogP	HBA_Count	HBD_Count	RotatableBond	InChIKeys	targeted/untargeted	double_check	manual
colo-001	S1002	SelleckChem	ABT-737	a2	L2000-01	in 10mM DMSO	Bcl-2,Autophagy	Apoptosis	ABT-737 is a BH3 mimetic inhibitor of Bcl-xL, Bcl-2 and Bcl-w with EC50 of 78.7 nM, 30.3 nM and 197.8 nM in cell-free assays, respectively no inhibition observed against Mcl-1, Bcl-B or Bfl-1. Phase 2.	813.43	852808-04-9	100	122.94	<1		http://selleckchem.com/products/ABT-737.html	C42H45ClN6O5S2	free base	N/A	CN(C)CCC(CSC1=CC=CC=C1)NC2=CC=C(C=C2[N+]([O-])=O)[S](=O)(=O)NC(=O)C3=CC=C(C=C3)N4CCN(CC4)CC5=C(C=CC=C5)C6=CC=C(Cl)C=C6	8.198	3	2	16	HPLNQCPCUACXLM-PGUFJCEWSA-N	#N/A	#N/A	Targeted
colo-002	S1004	SelleckChem	Veliparib (ABT-888)	b2	L2000-01	in 10mM DMSO	PARP	DNA Damage	Veliparib (ABT-888) is a potent inhibitor of PARP1 and PARP2 with Ki of 5.2 nM and 2.9 nM in cell-free assays, respectively. It is inactive to SIRT2. Phase 3.	244.29	912444-00-9	17	69.59	<1		http://selleckchem.com/products/ABT-888.html	C13H16N4O	free base	NSC 737664	CC1(CCCN1)C2=NC3=C(C=CC=C3[NH]2)C(N)=O	0.986	2	3	2	JNAHVYVRKWKWKQ-CYBMUJFWSA-N	#N/A	#N/A	Targeted
colo-003	S1011	SelleckChem	Afatinib (BIBW2992)	c2	L2000-01	in 10mM DMSO	EGFR,HER2	Protein Tyrosine Kinase	Afatinib (BIBW2992) inhibits EGFR/ErbB irreversibly in vitro with IC50 of 0.5, 0.4, 10, 14, 1 nM for EGFRwt, EGFR L858R , EGFR L858R/T790M ErbB2 (HER2) and ErbB4 (HER4), respectively.	485.94	439081-18-2	97	199.61	<1		http://selleckchem.com/products/BIBW2992.html	C24H25ClFN5O3	Free Base	N/A	CN(C)C/C=C/C(=O)NC1=CC2=C(NC3=CC=C(F)C(=C3)Cl)N=CN=C2C=C1OC4CCOC4	3.917	5	2	8	ULXXDDBFHOBEHA-CWDCEQMOSA-N	Targeted	Afatinib	Targeted
colo-004	S1013	SelleckChem	Bortezomib (PS-341)	d2	L2000-01	in 10mM DMSO	Proteasome	Proteases	Bortezomib (PS-341) is a potent 20S proteasome inhibitor with Ki of 0.6 nM. It exhibits favorable selectivity towards tumor cells over normal cells.	384.24	179324-69-7	76	197.79	<1		http://selleckchem.com/products/Bortezomib.html	C19H25BN4O4	Free Base	LDP-341, MLM341	CC(C)CC(NC(=O)C(CC1=CC=CC=C1)NC(=O)C2=NC=CN=C2)B(O)O	2.183	4	2	9	GXJABQQUPOEUTA-RDJZCZTQSA-N	Targeted	Bortezomib	Targeted
colo-005	S1025	SelleckChem	Gefitinib (ZD1839)	e2	L2000-01	in 10mM DMSO	EGFR	Protein Tyrosine Kinase	Gefitinib (ZD-1839) is an EGFR inhibitor for Tyr1173, Tyr992, Tyr1173 and Tyr992 in the NR6wtEGFR and NR6W cells with IC50 of 37 nM, 37nM, 26 nM and 57 nM, respectively.	446.9	184475-35-2	89	199.15	<1		http://selleckchem.com/products/Gefitinib.html	C22H24ClFN4O3	free base	N/A	COC1=C(OCCCN2CCOCC2)C=C3C(=NC=NC3=C1)NC4=CC=C(F)C(=C4)Cl	4.203	5	1	8	XGALLCVXEZPNRQ-UHFFFAOYSA-N	Targeted	Gefitinib	Targeted
colo-006	S1036	SelleckChem	PD0325901	f2	L2000-01	in 10mM DMSO	MEK	MAPK	PD0325901 is a selective and non ATP-competitive MEK inhibitor with IC50 of 0.33 nM in cell-free assays, roughly 500-fold more potent than CI-1040 on phosphorylation of ERK1 and ERK2. Phase 2.	482.19	391210-10-9	96	199.09	<1		http://selleckchem.com/products/PD-0325901.html	C16H14F3IN2O4	free base	N/A	OCC(O)CONC(=O)C1=C(NC2=CC=C(I)C=C2F)C(=C(F)C=C1)F	2.578	2	4	7	SUDAHWBOROXANE-SECBINFHSA-N	#N/A	#N/A	Targeted
colo-007	S1038	SelleckChem	PI-103	g2	L2000-01	in 10mM DMSO	Autophagy,DNA-PK,mTOR,PI3K	PI3K/Akt/mTOR	PI-103 is a multi-targeted PI3K inhibitor for p110α/β/δ/γ with IC50 of 2 nM/3 nM/3 nM/15 nM in cell-free assays, less potent to mTOR/DNA-PK with IC50 of 30 nM/23 nM.	348.36	371935-74-9	24	68.89	<1		http://selleckchem.com/products/PI-103.html	C19H16N4O3	free base	N/A	OC1=CC(=CC=C1)C2=NC3=C(OC4=C3C=CC=N4)C(=N2)N5CCOCC5	2.798	5	1	2	TUVCWJQQGGETHL-UHFFFAOYSA-N	#N/A	#N/A	Targeted
colo-008	S1047	SelleckChem	Vorinostat (SAHA, MK0683)	h2	L2000-01	in 10mM DMSO	Autophagy,HDAC	Epigenetics	Vorinostat (suberoylanilide hydroxamic acid, SAHA) is an HDAC inhibitor with IC50 of ~10 nM in a cell-free assay.	264.3	149647-78-9	52	196.75	<1		http://selleckchem.com/products/Vorinostat-saha.html	C14H20N2O3	free base	SAHA, MK0683, suberoylanilide hydroxamic acid	ONC(=O)CCCCCCC(=O)NC1=CC=CC=C1	2.005	2	2	8	WAEXFXRVDQXREF-UHFFFAOYSA-N	Targeted	Vorinostat	Targeted
colo-009	S1060	SelleckChem	Olaparib (AZD2281, Ku-0059436)	a3	L2000-01	in 10mM DMSO	PARP	DNA Damage	Olaparib (AZD2281, KU0059436) is a selective inhibitor of PARP1/2 with IC50 of 5 nM/1 nM in cell-free assays, 300-times less effective against tankyrase-1.	434.46	763113-22-0	86	197.95			http://selleckchem.com/products/AZD2281(Olaparib).html	C24H23FN4O3	free base	N/A	FC1=C(C=C(CC2=NNC(=O)C3=C2C=CC=C3)C=C1)C(=O)N4CCN(CC4)C(=O)C5CC5	2.127	4	1	4	FDLYAMZZIXQODN-UHFFFAOYSA-N	Targeted	Olaparib	Targeted
colo-010	S1061	SelleckChem	Nutlin-3	b3	L2000-01	in 10mM DMSO	E3 Ligase ,Mdm2	Apoptosis	Nutlin-3 is a potent and selective Mdm2 (RING finger-dependent ubiquitin protein ligase for itself and p53) antagonist with IC50 of 90 nM in a cell-free assay stabilizes p73 in p53-deficient cells.	581.5	890090-75-2	100	171.97	<1		http://selleckchem.com/products/Nutlin-3.html	C30H30Cl2N4O4	free base	N/A	COC1=CC(=C(C=C1)C2=NC(C(N2C(=O)N3CCNC(=O)C3)C4=CC=C(Cl)C=C4)C5=CC=C(Cl)C=C5)OC(C)C	5.434	5	1	6	BDUHCSBCVGXTJM-UHFFFAOYSA-N	#N/A	#N/A	Targeted
colo-011	S1068	SelleckChem	Crizotinib (PF-02341066)	c3	L2000-01	in 10mM DMSO	ALK,c-Met	Protein Tyrosine Kinase	Crizotinib (PF-02341066) is a potent inhibitor of c-Met and ALK with IC50 of 11 nM and 24 nM in cell-based assays, respectively.	450.34	877399-52-5	9	19.98	<1		http://selleckchem.com/products/PF-2341066.html	C21H22Cl2FN5O	free base	N/A	CC(OC1=C(N)N=CC(=C1)C2=C[N](N=C2)C3CCNCC3)C4=C(Cl)C=CC(=C4Cl)F	3.693	3	2	5	KTEIFNKAUNYNJU-GFCCVEGCSA-N	Targeted	Crizotinib	Targeted
colo-012	S1075	SelleckChem	SB216763	d3	L2000-01	in 10mM DMSO	GSK-3	PI3K/Akt/mTOR	SB216763 is a potent and selective GSK-3 inhibitor with IC50 of 34.3 nM for GSK-3α and equally effective at inhibiting human GSK-3β.	371.22	280744-09-4	23	61.96	<1		http://selleckchem.com/products/SB-216763.html	C19H12Cl2N2O2	free base	N/A	C[N]1C=C(C2=C1C=CC=C2)C3=C(C(=O)NC3=O)C4=CC=C(Cl)C=C4Cl	4.391	2	1	2	JCSGFHVFHSKIJH-UHFFFAOYSA-N	#N/A	#N/A	Targeted
colo-013	S1078	SelleckChem	MK-2206 2HCl	e3	L2000-01	in 10mM DMSO	Akt	PI3K/Akt/mTOR	MK-2206 2HCl is a highly selective inhibitor of Akt1/2/3 with IC50 of 8 nM/12 nM/65 nM in cell-free assays, respectively no inhibitory activities against 250 other protein kinases observed. Phase 2.	480.39	1032350-13-2	14	29.14	<1		http://selleckchem.com/products/MK-2206.html	C25H23Cl2N5O	Dihydrochloride	N/A	Cl.Cl.NC1(CCC1)C2=CC=C(C=C2)C3=C(C=C4C(=N3)C=CN5C(=O)NN=C45)C6=CC=CC=C6	4.183	3	2	3	HWUHTJIKQZZBRA-UHFFFAOYSA-N	#N/A	#N/A	Targeted
colo-014	S1091	SelleckChem	Linsitinib (OSI-906)	f3	L2000-01	in 10mM DMSO	IGF-1R	Protein Tyrosine Kinase	Linsitinib (OSI-906) is a selective inhibitor of IGF-1R with IC50 of 35 nM in cell-free assays modestly potent to InsR with IC50 of 75 nM, and no activity towards Abl, ALK, BTK, EGFR, FGFR1/2, PKA etc. Phase 3.	421.49	867160-71-2	84	199.29	<1		http://selleckchem.com/products/OSI-906.html	C26H23N5O	free base	N/A	CC1(O)CC(C1)C2=NC(=C3[N]2C=CN=C3N)C4=CC=C5C=CC(=NC5=C4)C6=CC=CC=C6	3.757	3	1	3	PKCDDUHJAFVJJB-UHFFFAOYSA-N	#N/A	#N/A	Targeted
colo-015	S1117	SelleckChem	Triciribine	g3	L2000-01	in 10mM DMSO	Akt	PI3K/Akt/mTOR	Triciribine is a DNA synthesis inhibitor, also inhibits Akt in PC3 cell line and HIV-1 in CEM-SS, H9, H9IIIB, U1 cells with IC50 of 130 nM and 20 nM, respectively does not inhibit PI3K/PDK1 5000-fold less active in cells lacking adenosine kinase. Phase 1/2.	320.3	35943-35-2	64	199.81	<1		http://selleckchem.com/products/Triciribine.html	C13H16N6O4	free base	NSC 154020, VD-0002, vqd-002	CN1N=C(N)C2=C[N](C3OC(CO)C(O)C3O)C4=C2C1=NC=N4	-1.119	4	4	2	HOGVTUZUJGHKPL-HTVVRFAVSA-N	#N/A	#N/A	Targeted
colo-016	S1124	SelleckChem	BMS-754807	h3	L2000-01	in 10mM DMSO	c-Met,IGF-1R,Trk receptor	Protein Tyrosine Kinase	BMS-754807 is a potent and reversible inhibitor of IGF-1R/InsR with IC50 of 1.8 nM/1.7 nM in cell-free assays, less potent to Met, Aurora A/B, TrkA/B and Ron, and shows little activity to Flt3, Lck, MK2, PKA, PKC etc. Phase 2.	461.49	1001350-96-4	92	199.35	<1		http://selleckchem.com/products/BMS-754807.html	C23H24FN9O	free base	N/A	CC1(CCCN1C2=N[N]3C=CC=C3C(=N2)NC4=N[NH]C(=C4)C5CC5)C(=O)NC6=CC=C(F)N=C6	4.069	5	3	6	LQVXSNNAFNGRAH-QHCPKHFHSA-N	#N/A	#N/A	Targeted
colo-017	S1141	SelleckChem	Tanespimycin (17-AAG)	a4	L2000-01	in 10mM DMSO	HSP (e.g. HSP90)	Cytoskeletal Signaling	Tanespimycin (17-AAG) is a potent HSP90 inhibitor with IC50 of 5 nM in a cell-free assay, having a 100-fold higher binding affinity for HSP90 derived from tumour cells than HSP90 from normal cells. Phase 2.	585.69	75747-14-7	100	170.74	<1		http://selleckchem.com/products/17-AAG(Geldanamycin).html	C31H43N3O8	free base	CP127374,NSC-330507, KOS 953	COC1CC(C)CC2=C(NCC=C)C(=O)C=C(NC(=O)C(=C\C=C/C(OC)C(OC(N)=O)/C(=C/C(C)C1O)C)\C)C2=O	2.524	7	4	7	AYUNIORJHRXIBJ-TXHRRWQRSA-N	#N/A	#N/A	Targeted
colo-018	S1150	SelleckChem	Paclitaxel	b4	L2000-01	in 10mM DMSO	Autophagy,Microtubule Associated	Cytoskeletal Signaling	Paclitaxel is a microtubule polymer stabilizer with IC50 of 0.1 pM in human endothelial cells.	853.91	33069-62-4	171	200.26	<1		http://selleckchem.com/products/Paclitaxel(Taxol).html	C47H51NO14	free base	NSC 125973	CC(=O)OC1C(=O)C2(C)C(O)CC3OCC3(OC(C)=O)C2C(OC(=O)C4=CC=CC=C4)C5(O)CC(OC(=O)C(O)C(NC(=O)C6=CC=CC=C6)C7=CC=CC=C7)C(=C1C5(C)C)C	3.055	11	3	14	RCINICONZNJXQF-VAZQATRQSA-N	Cytotoxic	Paclitaxel	Cytotoxic
colo-019	S1178	SelleckChem	Regorafenib (BAY 73-4506)	c4	L2000-01	in 10mM DMSO	c-RET,VEGFR	Protein Tyrosine Kinase	Regorafenib (BAY 73-4506) is a multi-target inhibitor for VEGFR1, VEGFR2, VEGFR3, PDGFRβ, Kit, RET and Raf-1 with IC50 of 13 nM/4.2 nM/46 nM, 22 nM, 7 nM, 1.5 nM and 2.5 nM in cell-free assays, respectively.	482.82	755037-03-7	97	200.9	<1		http://selleckchem.com/products/BAY-73-4506.html	C21H15ClF4N4O3	free base	Fluoro-Sorafenib	CNC(=O)C1=CC(=CC=N1)OC2=CC(=C(NC(=O)NC3=CC=C(Cl)C(=C3)C(F)(F)F)C=C2)F	4.381	4	3	6	FNHKPVJBJVTLMP-UHFFFAOYSA-N	Targeted	Regorafenib	Targeted
colo-020	S1209	SelleckChem	Fluorouracil (5-Fluoracil, 5-FU)	d4	L2000-01	in 10mM DMSO	DNA/RNA Synthesis	DNA Damage	Fluorouracil (5-Fluoracil, 5-FU) is a DNA/RNA synthesis inhibitor, which interrupts nucleotide synthetic by inhibiting thymidylate synthase (TS) in tumor cells.	130.08	51-21-8	26	199.88	<1		http://selleckchem.com/products/Adrucil(Fluorouracil).html	C4H3FN2O2	free base	NSC 19893	FC1=CNC(=O)NC1=O	-1.102	2	2	0	GHASVSINZRGABV-UHFFFAOYSA-N	#N/A	#N/A	Cytotoxic
colo-021	S1237	SelleckChem	Temozolomide	e4	L2000-01	in 10mM DMSO	DNA/RNA Synthesis,Autophagy	DNA Damage	Temozolomide is a monofunctional SN-1 alkylating agent that can modify nitrogen atoms in the DNA ring and the extracyclic oxygen group, chemically converted to MTIC and degrades to methyldiazonium cation, which transfers methyl groups to DNA at physiologic pH. A DNA damage inducer in L-1210 and L-1210/BCNU cells.	194.15	85622-93-1	38	195.72	<1		http://selleckchem.com/products/Methazolastone.html	C6H6N6O2	free base	CCRG81045, NSC 362856	CN1N=NC2=C(N=C[N]2C1=O)C(N)=O	0.052	5	1	1	BPEGJWRSRHCHSN-UHFFFAOYSA-N	Cytotoxic	Temozolomide	Cytotoxic
colo-022	S1267	SelleckChem	Vemurafenib (PLX4032, RG7204)	f4	L2000-01	in 10mM DMSO	Raf	MAPK	Vemurafenib (PLX4032, RG7204) is a novel and potent inhibitor of B-RafV600E with IC50 of 31 nM in cell-free assay. 10-fold selective for B-RafV600E over wild-type B-Raf in enzymatic assays and the cellular selectivity can exceed 100-fold.	489.92	918504-65-1	97	197.99	<1		http://selleckchem.com/products/PLX-4032.html	C23H18ClF2N3O3S	free base	RO5185426	CCC[S](=O)(=O)NC1=CC=C(F)C(=C1F)C(=O)C2=C[NH]C3=NC=C(C=C23)C4=CC=C(Cl)C=C4	4.953	4	2	7	GPXBXXGIAQBQNI-UHFFFAOYSA-N	Targeted	Vemurafenib	Targeted
colo-023	S1378	SelleckChem	Ruxolitinib (INCB018424)	g4	L2000-01	in 10mM DMSO	JAK	JAK/STAT	Ruxolitinib (INCB018424) is the first potent, selective, JAK1/2 inhibitor to enter the clinic with IC50 of 3.3 nM/2.8 nM in cell-free assays, >130-fold selectivity for JAK1/2 versus JAK3.	306.37	941678-49-5	61	199.11	<1		http://selleckchem.com/products/INCB18424.html	C17H18N6	free base	N/A	N#CCC(C1CCCC1)[N]2C=C(C=N2)C3=NC=NC4=C3C=C[NH]4	2.88	3	1	4	HFNKQEVNSGCOJV-OAHLLOKOSA-N	Targeted	Ruxolitinib phosphate	Targeted
colo-024	S1525	SelleckChem	Adavosertib （MK-1775）	h4	L2000-01	in 10mM DMSO	Wee1	Cell Cycle	MK-1775 is a potent and selective Wee1 inhibitor with IC50 of 5.2 nM in a cell-free assay hinders G2 DNA damage checkpoint. Phase 2.	500.6	955365-80-7	80	159.81			http://selleckchem.com/products/MK-1775.html	C27H32N8O2	free base	N/A	CN1CCN(CC1)C2=CC=C(NC3=NC4=C(C=N3)C(=O)N(CC=C)N4C5=NC(=CC=C5)C(C)(C)O)C=C2	4.158	4	1	7	BKWJAKQVGHWELA-UHFFFAOYSA-N	#N/A	#N/A	Targeted
colo-025	S1532	SelleckChem	AZD7762	a5	L2000-01	in 10mM DMSO	Chk	Cell Cycle	AZD7762 is a potent and selective inhibitor of Chk1 with IC50 of 5 nM in a cell-free assay. It is equally potent against Chk2 and less potent against CAM, Yes, Fyn, Lyn, Hck and Lck. Phase 1.	362.42	860352-01-8	50	137.96	<1		http://selleckchem.com/products/AZD7762.html	C17H19FN4O2S	free base	N/A	NC(=O)NC1=C(SC(=C1)C2=CC(=CC=C2)F)C(=O)NC3CCCNC3	2.009	2	4	4	IAYGCINLNONXHY-LBPRGKRZSA-N	#N/A	#N/A	Targeted
colo-026	S1555	SelleckChem	AZD8055	b5	L2000-01	in 10mM DMSO	mTOR	PI3K/Akt/mTOR	AZD8055 is a novel ATP-competitive mTOR inhibitor with IC50 of 0.8 nM in MDA-MB-468 cells with excellent selectivity (?1,000-fold) against PI3K isoforms and ATM/DNA-PK. Phase 1.	465.54	1009298-09-2	50	107.4	<1		http://selleckchem.com/products/AZD8055.html	C25H31N5O4	free base	N/A	COC1=C(CO)C=C(C=C1)C2=NC3=C(C=C2)C(=NC(=N3)N4CCOCC4C)N5CCOCC5C	3.274	6	1	5	KVLFRAWTRWDEDF-IRXDYDNUSA-N	#N/A	#N/A	Targeted
colo-027	S1574	SelleckChem	Doramapimod (BIRB 796)	c5	L2000-01	in 10mM DMSO	p38 MAPK	MAPK	Doramapimod (BIRB 796) is a pan-p38 MAPK inhibitor with IC50 of 38 nM, 65 nM, 200 nM and 520 nM for p38α/β/γ/δ in cell-free assays, and binds p38α with Kd of 0.1 nM in THP-1 cells, 330-fold greater selectivity versus JNK2, weak inhibition for c-RAF, Fyn and Lck, insignificant inhibition of ERK-1, SYK, IKK2.	527.66	285983-48-4	100	189.52	<1		http://selleckchem.com/products/BIRB-796-(Doramapimod).html	C31H37N5O3	free base	N/A	CC1=CC=C(C=C1)[N]2N=C(C=C2NC(=O)NC3=CC=C(OCCN4CCOCC4)C5=C3C=CC=C5)C(C)(C)C	5.907	4	2	8	MVCOAUNKQVWQHZ-UHFFFAOYSA-N	#N/A	#N/A	Targeted
colo-028	S1714	SelleckChem	Gemcitabine	d5	L2000-01	in 10mM DMSO	Autophagy,DNA/RNA Synthesis	DNA Damage	Gemcitabine, a nucleic acid synthesis inhibitor, is a very potent and specific deoxycytidine analogue, used as chemotherapy.	263.2	95058-81-4	52	197.57	52	197.57	http://selleckchem.com/products/Gemcitabine(Gemzar).html	C9H11F2N3O4	Free Base	LY-188011, NSC 613327	NC1=NC(=O)N(C=C1)C2OC(CO)C(O)C2(F)F	-1.394	3	3	2	SDUQYLNIPVEERB-QPPQHZFASA-N	Cytotoxic	Gemcitabine	Cytotoxic
colo-029	S1778	SelleckChem	Trifluridine	e5	L2000-01	in 10mM DMSO	DNA/RNA Synthesis	DNA Damage	Trifluridine is an anti-herpesvirus antiviral agent by interacting viral DNA replication, used primarily on the eye.	296.2	70-00-8	59	199.19	59	199.19	http://selleckchem.com/products/Trifluridine(Viroptic).html	C10H11F3N2O5	free base	NSC 529182, NSC 75520	OCC1OC(CC1O)N2C=C(C(=O)NC2=O)C(F)(F)F	-0.782	3	3	3	VSQQQLOSPVPRAZ-RRKCRQDMSA-N	#N/A	#N/A	Cytotoxic
colo-030	S2186	SelleckChem	SB505124	f5	L2000-01	in 10mM DMSO	TGF-beta/Smad	TGF-beta/Smad	SB505124 is a selective inhibitor of TGFβR for ALK4, ALK5 with IC50 of 129 nM and 47 nM in cell-free assays, respectively, also inhibits ALK7, but does not inhibit ALK1, 2, 3, or 6.	335.4	694433-59-5	67	199.76	<1		http://selleckchem.com/products/sb-505124.html	C20H21N3O2	free base	N/A	CC1=CC=CC(=N1)C2=C(N=C([NH]2)C(C)(C)C)C3=CC4=C(OCO4)C=C3	4.609	4	1	3	WGZOTBUYUFBEPZ-UHFFFAOYSA-N	#N/A	#N/A	Targeted
colo-031	S2192	SelleckChem	Sapitinib (AZD8931)	g5	L2000-01	in 10mM DMSO	EGFR,HER2	Protein Tyrosine Kinase	Sapitinib (AZD8931) is a reversible, ATP competitive inhibitor of EGFR, ErbB2 and ErbB3 with IC50 of 4 nM, 3 nM and 4 nM in cell-free assays, more potent than Gefitinib or Lapatinib against NSCLC cell, 100-fold more selective for the ErbB family than MNK1 and Flt. Phase 2.	473.93	848942-61-0	40	84.4	<1		http://selleckchem.com/products/AZD8931.html	C23H25ClFN5O3	free base	N/A	CNC(=O)CN1CCC(CC1)OC2=C(OC)C=C3N=CN=C(NC4=C(F)C(=CC=C4)Cl)C3=C2	3.485	5	2	7	DFJSJLGUIXFDJP-UHFFFAOYSA-N	#N/A	#N/A	Targeted
colo-032	S2542	SelleckChem	Phenformin HCl	h5	L2000-01	in 10mM DMSO	AMPK	PI3K/Akt/mTOR	Phenformin HCl is a hydrochloride salt of phenformin that is an anti-diabetic drug from the biguanide class. It activates AMPK, increasing activity and phosphorylation.	241.72	834-28-6	48	198.58	48	198.58	http://selleckchem.com/products/Phenformin-hydrochloride.html	C10H16ClN5	Hydrochloride	N/A	Cl.NC(=N)NC(=N)NCCC1=CC=CC=C1	1.339	0	3	6	YSUCWSWKRIOILX-UHFFFAOYSA-N	#N/A	#N/A
colo-033	S2589	SelleckChem	Miglitol	a6	L2000-01	in 10mM DMSO	Others	Others	Miglitol is an oral anti-diabetic drug.	207.22	72432-03-2	3	14.48	<1		http://selleckchem.com/products/miglitol-glyset.html	C8H17NO5	free base	BAY-M-1099	OCCN1CC(O)C(O)C(O)C1CO	-2.444	0	5	3	IBAQFPQHRJAVAV-ULAWRXDQSA-N	#N/A	#N/A
colo-034	S2626	SelleckChem	Rabusertib (LY2603618)	b6	L2000-01	in 10mM DMSO	Chk	Cell Cycle	Rabusertib (LY2603618) is a highly selective Chk1 inhibitor with potential anti-tumor activity in a cell-free assay. IC50=7 nM, showing approximately 100-fold more potent against Chk1 than against any of the other protein kinases evaluated.	436.3	911222-45-2	13	29.8	<1		http://selleckchem.com/products/LY2603618-IC-83.html	C18H22BrN5O3	free base	IC-83	CC1=NC=C(NC(=O)NC2=C(OCC3CNCCO3)C=C(C)C(=C2)Br)N=C1	1.58	5	3	5	SYYBDNPGDKKJDU-ZDUSSCGKSA-N	#N/A	#N/A	Targeted
colo-035	S2673	SelleckChem	Trametinib (GSK1120212)	c6	L2000-01	in 10mM DMSO	MEK	MAPK	Trametinib (GSK1120212) is a highly specific and potent MEK1/2 inhibitor with IC50 of 0.92 nM/1.8 nM in cell-free assays, no inhibition of the kinase activities of c-Raf, B-Raf, ERK1/2.	615.39	871700-17-3	22	35.75	<1		http://selleckchem.com/products/gsk1120212-jtp-74057.html	C26H23FIN5O4	free base	JTP-74057	CN1C(=O)C(=C2N(C(=O)N(C3CC3)C(=O)C2=C1NC4=CC=C(I)C=C4F)C5=CC(=CC=C5)NC(C)=O)C	3.176	4	2	5	LIRYPHYGHXZJBZ-UHFFFAOYSA-N	Targeted	Trametinib	Targeted
colo-036	S2801	SelleckChem	AZD4547	d6	L2000-01	in 10mM DMSO	FGFR	Angiogenesis	AZD4547 is a novel selective FGFR inhibitor targeting FGFR1/2/3 with IC50 of 0.2 nM/2.5 nM/1.8 nM in cell-free assays, weaker activity against FGFR4, VEGFR2(KDR), and little activity observed against IGFR, CDK2, and p38. Phase 2/3.	463.57	1035270-39-3	92	198.46	<1		http://selleckchem.com/products/azd4547.html	C26H33N5O3	free base	N/A	COC1=CC(=CC(=C1)OC)CCC2=CC(=N[NH]2)NC(=O)C3=CC=C(C=C3)N4CC(C)NC(C)C4	4.204	4	3	8	VRQMAABPASPXMW-HDICACEKSA-N	#N/A	#N/A	Targeted
colo-037	S2807	SelleckChem	Dabrafenib (GSK2118436)	e6	L2000-01	in 10mM DMSO	Raf	MAPK	Dabrafenib (GSK2118436) is a mutant BRAFV600 specific inhibitor with IC50 of 0.8 nM in cell-free assays, with 4- and 6-fold less potency against B-Raf(wt) and c-Raf, respectively.	519.56	1195765-45-7	30	57.74	<1		http://selleckchem.com/products/dabrafenib-gsk2118436.html	C23H20F3N5O2S2	free base	N/A	CC(C)(C)C1=NC(=C(S1)C2=NC(=NC=C2)N)C3=C(F)C(=CC=C3)N[S](=O)(=O)C4=C(F)C=CC=C4F	5.377	5	2	6	BFSMGDJOXZAERB-UHFFFAOYSA-N	Targeted	Dabrafenib	Targeted
colo-038	S2814	SelleckChem	Alpelisib (BYL719)	f6	L2000-01	in 10mM DMSO	PI3K	PI3K/Akt/mTOR	Alpelisib (BYL719) is a potent and selective PI3Kα inhibitor with IC50 of 5 nM in a cell-free assay, and minimal effect on PI3Kβ/γ/δ. Phase 2.	441.47	1217486-61-7	88	199.33	<1		http://selleckchem.com/products/byl719.html	C19H22F3N5O2S	free base	N/A	CC1=C(SC(=N1)NC(=O)N2CCCC2C(N)=O)C3=CC(=NC=C3)C(C)(C)C(F)(F)F	2.826	4	2	5	STUWGJZDJHPWGZ-LBPRGKRZSA-N	#N/A	#N/A	Targeted
colo-039	S4269	SelleckChem	Vinorelbine Tartrate	g6	L2000-01	in 10mM DMSO	Microtubule Associated	Cytoskeletal Signaling	Vinorelbine Tartrate is a semi-synthetic vinca alkaloid, and inhibits mitosis through interaction with tubulin.	1079.11	125317-39-7	100	92.67	100	92.67	http://selleckchem.com/products/vinorelbine-tartrate.html	C53H66N4O20	Tartrate	N/A	CCC1=CC2CN(C1)CC3=C([NH]C4=C3C=CC=C4)C(C2)(C(=O)OC)C5=C(OC)C=C6N(C)C7C(O)(C(OC(C)=O)C8(CC)C=CCN9CCC7(C89)C6=C5)C(=O)OC.OC(C(O)C(O)=O)C(O)=O.OC(C(O)C(O)=O)C(O)=O	-4	11	5	16	CILBMBUYJCWATM-NPJYPKOYSA-N	#N/A	#N/A	Cytotoxic
colo-040	S4908	SelleckChem	SN-38	h6	L2000-01	in 10mM DMSO	Topoisomerase	DNA Damage	SN-38 is an active metabolite of CPT-11, inhibits DNA topoisomerase I, DNA synthesis and causes frequent DNA single-strand breaks.	392.4	86639-52-3	21	53.52	<1		http://selleckchem.com/products/sn-38.html	C22H20N2O5	free base	N/A	CCC1=C2CN3C(=O)C4=C(C=C3C2=NC5=C1C=C(O)C=C5)C(O)(CC)C(=O)OC4	2.446	4	1	2	FJHBVJOVLFPMQE-QFIPXVFZSA-N	#N/A	#N/A	Cytotoxic
colo-041	S7007	SelleckChem	Binimetinib (MEK162, ARRY-162, ARRY-438162)	a7	L2000-01	in 10mM DMSO	MEK	MAPK	Binimetinib (MEK162, ARRY-162, ARRY-438162) is a potent inhibitor of MEK1/2 with IC50 of 12 nM in a cell-free assay. Phase 3.	441.23	606143-89-9	88	199.44	<1		http://selleckchem.com/products/mek162.html	C17H15BrF2N4O3	free base	N/A	C[N]1C=NC2=C1C=C(C(=O)NOCCO)C(=C2F)NC3=C(F)C=C(Br)C=C3	2.775	3	3	6	ACWZRVQXLIRSDF-UHFFFAOYSA-N	#N/A	#N/A	Targeted
colo-042	S7103	SelleckChem	Taselisib (GDC 0032)	b7	L2000-01	in 10mM DMSO	PI3K	PI3K/Akt/mTOR	Taselisib (GDC 0032) is a potent, next-generation β isoform-sparing PI3K inhibitor targeting PI3Kα/δ/γ with Ki of 0.29 nM/0.12 nM/0.97nM, >10 fold selective over PI3Kβ.	460.53	1282512-48-4	70	152	<1		http://selleckchem.com/products/gdc-0032.html	C24H28N8O2	free base	RG7604	CC(C)[N]1N=C(C)N=C1C2=C[N]3CCOC4=CC(=CC=C4C3=N2)C5=C[N](N=C5)C(C)(C)C(N)=O	2.47	6	1	5	BEUQXVWXFDOSAQ-UHFFFAOYSA-N	#N/A	#N/A	Targeted
colo-043	S7143	SelleckChem	LGK-974	c7	L2000-01	in 10mM DMSO	Wnt/beta-catenin	Stem Cells & Wnt	LGK-974 is a potent and specific PORCN inhibitor, and inhibits Wnt signaling with IC50 of 0.4 nM in TM3 cells. Phase 1.	396.44	1243244-14-5	79	199.27	<1		http://selleckchem.com/products/lgk-974.html	C23H20N6O	free base	NVP-LGK974	CC1=CC(=CC=N1)C2=C(C)C=C(CC(=O)NC3=CC=C(C=N3)C4=CN=CC=N4)C=N2	2.098	6	1	5	XXYGTCZJJLTAGH-UHFFFAOYSA-N	#N/A	#N/A	Targeted
colo-044	S7158	SelleckChem	abemaciclib (LY2835219)	d7	L2000-01	in 10mM DMSO	CDK	Cell Cycle	abemaciclib (LY2835219) is a potent and selective inhibitor of CDK4 and CDK6 with IC50 of 2 nM and 10 nM in cell-free assays, respectively. Phase 3.	602.7	1231930-82-7	83	137.71	100	165.92	http://selleckchem.com/products/ly2835219.html	C28H36F2N8O3S	Mesylate	N/A	CCN1CCN(CC1)CC2=CC=C(NC3=NC(=C(F)C=N3)C4=CC(=C5N=C(C)[N](C(C)C)C5=C4)F)N=C2.C[S](O)(=O)=O	4.543	4	1	7	NCJPFQPEVDHJAZ-UHFFFAOYSA-N	#N/A	#N/A	Targeted
colo-045	S7397	SelleckChem	Sorafenib	e7	L2000-01	in 10mM DMSO	Raf	MAPK	Sorafenib is a multikinase inhibitor of Raf-1, B-Raf and VEGFR-2 with IC50 of 6 nM, 22 nM and 90 nM in cell-free assays, respectively.	464.82	284461-73-0	63	135.54	<1		http://selleckchem.com/products/sorafenib.html	C21H16ClF3N4O3	Free Base	BAY 43-9006	CNC(=O)C1=CC(=CC=N1)OC2=CC=C(NC(=O)NC3=CC=C(Cl)C(=C3)C(F)(F)F)C=C2	4.175	4	3	6	MLDQJTXFUGDVEO-UHFFFAOYSA-N	Targeted	Sorafenib tosylate	Targeted
colo-046	S8041	SelleckChem	Cobimetinib (GDC-0973, RG7420)	f7	L2000-01	in 10mM DMSO	MEK	MAPK	Cobimetinib (GDC-0973, RG7420) is a potent and highly selective MEK1 inhibitor with IC50 of 4.2 nM, showing more than 100-fold selectively for MEK1 over MEK2 and showed no significant inhibition when tested against a panel of more than 100 of serine-threonine and tyrosine kinases. Phase 3.	531.31	934660-93-2	100	188.21	<1		http://selleckchem.com/products/cobimetinib-gdc-0973-rg7420.html	C21H21F3IN3O2	free base	XL518	OC1(CN(C1)C(=O)C2=C(NC3=CC=C(I)C=C3F)C(=C(F)C=C2)F)C4CCCCN4	3.701	1	2	4	BSMCAPRUBJMWDF-KRWDZBQOSA-N	#N/A	#N/A	Targeted
colo-047	S1001	SelleckChem	Navitoclax (ABT-263)	g7	L2000-01	in 10mM DMSO	Bcl-2	Apoptosis	Navitoclax (ABT-263) is a potent inhibitor of Bcl-xL, Bcl-2 and Bcl-w with Ki of ≤ 0.5 nM, ≤1 nM and ≤1 nM in cell-free assays, but binds more weakly to Mcl-1 and A1. Phase 2.	974.61	923564-51-6	100	102.61	<1		http://www.selleckchem.com/products/ABT-263.html	C47H55ClF3N5O6S3	free base	N/A	CC1(C)CCC(=C(CN2CCN(CC2)C3=CC=C(C=C3)C(=O)N[S](=O)(=O)C4=CC(=C(NC(CCN5CCOCC5)CSC6=CC=CC=C6)C=C4)[S](=O)(=O)C(F)(F)F)C1)C7=CC=C(Cl)C=C7	10.495	6	2	17	JLYAXFNOILIKPP-KXQOOQHDSA-N	#N/A	#N/A	Targeted
colo-048	S1116	SelleckChem	Palbociclib (PD-0332991) HCl	a10	L2000-01	in 10mM Water	CDK	Cell Cycle	Palbociclib (PD-0332991) HCl is a highly selective inhibitor of CDK4/6 with IC50 of 11 nM/16 nM in cell-free assays, respectively. It shows no activity against CDK1/2/5, EGFR, FGFR, PDGFR, InsR, etc. Phase 3.	483.99	827022-32-2	3	6.2	30	61.98	http://selleckchem.com/products/PD-0332991.html	C24H30ClN7O2	Hydrochloride	N/A	Cl.CC(=O)C1=C(C)C2=CN=C(NC3=NC=C(C=C3)N4CCNCC4)N=C2N(C5CCCC5)C1=O	3.183	5	2	5	STEQOHNDWONVIF-UHFFFAOYSA-N	#N/A	#N/A	Targeted
colo-049	S1224	SelleckChem	Oxaliplatin	b10	L2000-01	in 2mM Water	DNA/RNA Synthesis	DNA Damage	Oxaliplatin inhibits DNA synthesis by conforming DNA adducts in RT4, TCCSUP, A2780, HT-29, U-373MG, U-87MG, SK-MEL-2, and HT-144 cells.	397.29	61825-94-3			3	7.55	http://selleckchem.com/products/Eloxatin.html	C8H14N2O4Pt	free base	L-OHP	[Pt++].NC1CCCCC1N.[O-]C(=O)C([O-])=O	-3.423	0	2	1	ZROHGHOFXNOHSO-BNTLRKBRSA-L	Cytotoxic	Oxaliplatin	Cytotoxic
colo-050	S7108	SelleckChem	Encorafenib (LGX818)	h7	L2000-01	in 10mM DMSO	Raf	MAPK	Encorafenib (LGX818) is a highly potent RAF inhibitor with selective anti-proliferative and apoptotic activity in cells expressing B-RAF(V600E) with EC50 of 4 nM. Phase 3.	540.01	1269440-17-6	100	185.18			https://www.selleckchem.com/products/lgx818.html	C22H27ClFN7O4S		N/A	CC(C)N1C=C(C(=N1)C2=C(C(=CC(=C2)Cl)NS(=O)(=O)C)F)C3=NC(=NC=C3)NCC(C)NC(=O)OC					CMJCXYNUCSMDBY-ZDUSSCGKSA-N	#N/A	#N/A	Targeted
colo-051	TA9H93ED7611	Sigma	AMG232 (Navtemadlin)	a8	L2000-01	in 10mM DMSO	Mdm2	Apoptosis	AMG 232 is a potent, selective and orally available inhibitor of p53-MDM2 interaction (IC50: 0.6 nM). It binds to MDM2 with a Kd of 0.045 nM. Phase 2.	568.56	1352066-68-2	45	79.15			https://www.sigmaaldrich.com/SE/en/product/targetmolchemicalsinc/ta9h93ed7611?context=bbe	C28H35Cl2NO5S		CS-1300, AMG232	CC(C)C(CS(=O)(=O)C(C)C)N1C(C(CC(C1=O)(C)CC(=O)O)C2=CC(=CC=C2)Cl)C3=CC=C(C=C3)Cl					DRLCSJFKKILATL-YWCVFVGNSA-N	#N/A	#N/A	Targeted
colo-052	O9890	Sigma	5Z-7-OXOZEAENOL	b8	L2000-01	in 10mM DMSO	Tak1	MAPK	5Z-7-oxozeaenol is a potent ATP-competitive irreversible inhibitor of ERK2 (IC50 = 80 nM), TAK1 (MEKK7), MKK7, and MEK1, which all contain a common cysteine residue in the ATP-binding site.	362.37	253863-19-3	>10				https://www.sigmaaldrich.com/SE/en/product/sigma/o9890	C19H22O7		C 292, F 152, FR148083, L 783279, LL-Z1640-2	COc1cc(O)c2C(=O)O[C@@H](C)CC=CC(=O)[C@@H](O)[C@@H](O)C\C=C\c2c1					NEQZWEXWOFPKOT-BYRRXHGESA-N	#N/A	#N/A	Targeted
