## Supplementrary Table 2 for "High-content morphological profiling by Cell Painting in 3D spheroids"

### Sheet: 3D - Staining and Imaging
Compartment	Dye	Article	Solvent	Final Concentration	Excitation (nm)/ laser	Dichroic mirror	Emission filters (nm)	Excitation filters (nm)	Exposure (ms)	Laser %
Nuclei	Hoechst 33342	Invitrogen; H3570	ready-made solution	10mg/ml	405	FF421/491/567/659/776-Di01	438/24 (single)	FF01-391/477/549/639/741 (penta)	400	17.63
Endoplasmic Reticulum	Concanavalin A, Alexa Fluor™ 488 Conjugate	Invitrogen; C11252	0.1M sodium Biocarbonate	40 µl/ml	477	FF421/491/567/659/776-Di01	511/20 (single)	FF01-391/477/549/639/741 (penta)	400	13.53
Nucleoli and cytoplasmic RNA	Invitrogen™ SYTO™ 14 Green	Invitrogen; S7576	DMSO	5 µM	518	FF471/539-Di01	560/25 (single)	FF01-449/520 (dual)	100	5.32
Plasma membrane and Golgi	Wheat Germ Agglutinin, Alexa Fluor™ 555 Conjugate	Invitrogen; W32464	PBS	15 µl/ml	545	T565lpxr	630/30 (single)	FF01-391/477/549/639/741 (penta)	300	10.65
Actin	Invitrogen™ Alexa Fluor™ 568 Phalloidin	Invitrogen; A12380	methanol	10U
Mitochrondria	MitoTracker Deep Red FM	Invitrogen; M22426	DMSO	900nM	637	FF421/491/567/659/776-Di01	685/40 (single)	FF01-391/477/549/639/741 (penta)	200	7.79

### Sheet: 2D - Staining and Imaging
									HCT116			HT29
Compartment	Dye	Article	Solvent	Final Concentration	Excitation (nm)/ laser	Dichroic mirror	Emission filters (nm)	Excitation filters (nm)	Exposure (ms)	Laser %	Z-offset	Exposure (ms)	Laser %	Z-offset
Nuclei	Hoechst 33342	Invitrogen; H3570	ready-made solution	10mg/ml	405	FF421/491/567/659/776-Di01	438/24 (single)	FF01-391/477/549/639/741 (penta)	200	20	-4	200	20	-2.7
Endoplasmic Reticulum	Concanavalin A, Alexa Fluor™ 488 Conjugate	Invitrogen; C11252	0.1M sodium Biocarbonate	40 µl/ml	477	FF421/491/567/659/776-Di01	511/20 (single)	FF01-391/477/549/639/741 (penta)	300	5.32	0	200	7	0
Nucleoli and cytoplasmic RNA	Invitrogen™ SYTO™ 14 Green	Invitrogen; S7576	DMSO	5 µM	518	FF471/539-Di01	560/25 (single)	FF01-449/520 (dual)	90	4.91	0	80	4.91	0.1
Plasma membrane and Golgi	Wheat Germ Agglutinin, Alexa Fluor™ 555 Conjugate	Invitrogen; W32464	PBS	15 µl/ml	545	T565lpxr	630/30 (single)	FF01-391/477/549/639/741 (penta)	300	5.74	-1.7	200	5.74	-1.8
Actin	Invitrogen™ Alexa Fluor™ 568 Phalloidin	Invitrogen; A12380	methanol	10U
Mitochrondria	MitoTracker Deep Red FM	Invitrogen; M22426	DMSO	900nM	637	FF421/491/567/659/776-Di01	685/40 (single)	FF01-391/477/549/639/741 (penta)	100	5.74	-2.9	200	5	-1.6
